# Loss of FRIENDLY MITOCHONDRIA (FMT) Restores Chloroplast Proteostasis via Inter-organelle Compensation

**DOI:** 10.64898/2026.02.14.705898

**Authors:** Jitae Kim, Changhee Na, Pratyush Routray, NoA Bae, Hanseul Kim, Jae-Yeon Kim, Da Been Kim, Namil Son, Zeeshan Nasim, Ryoung Lee, Ji Hyun Kang, Geoni Choi, Hyoungseok Lee, Ji Hoon Ahn, Byeong-ha Lee, Dong Wook Lee, Klaas J. van Wijk

**Affiliations:** Department of Life Science, Sogang University, Seoul, 04107, Republic of Korea; Department of Integrative Food, Bioscience and Biotechnology, Chonnam National University, Gwangju, 61186, Republic of Korea; Department of Plant Biology, Cornell University, Ithaca, New York 14853, USA; Department of Plant Sciences, University of Cambridge, Cambridge CB2 3EA, UK; Department of Life Sciences, Korea University, Seoul 02841, Republic of Korea; Department of Applied Plant Science, Chonnam National University, Gwangju, 61186, Republic of Korea; Division of Life Sciences, Korea Polar Research Institute, Incheon, 21990, Republic of Korea; Department of Bioenergy Science and Technology, Chonnam National University, Gwangju, 61186, Republic of Korea

**Author notes:** Authors for correspondence (J.K.), (D.W.L.), (K.J.v.W.).

## Abstract

Chloroplast proteostasis is vital for plant development, yet whether cells can actively reprogram organelle communication to restore plastid function when essential protease components fail remains unclear. Using a forward genetic suppressor screen in *Arabidopsis*, we identify loss of the mitochondria-associated protein FRIENDLY MITOCHONDRIA (FMT) as a strong suppressor of the virescent and growth-retarded *clpc1* mutant, which lacks the major chloroplast Clp chaperone ClpC1. Suppression is highly specific and occurs independently of GUN1-mediated retrograde signaling. Integrated multi-omics analyses reveal that *clpc1* and *fmtclpc1* represent two distinct organelle signaling states. In *clpc1*, loss of ClpC1 triggers a plastid stress state characterized by repression of photosynthesis-associated transcription factors, induction of plastid metabolic stress markers, and impaired proteolytic activity. By contrast, loss of FMT shifts the system into a recovery state despite persistent mitochondrial clustering. Mechanistically, FMT negatively regulates *CLPC2*, a ClpC1 paralog, and *fmt*-mediated rescue results from *CLPC2* derepression. Moderately elevated ClpC2 restores *in vivo* proteolysis, as evidenced by recovery of PAA2 substrate turnover, normalization of chloroplast ultrastructure, and reactivation of photosynthesis-related gene expression. Transcriptomic and proteomic profiling further reveal coordinated remodeling of nuclear gene expression and chloroplast protein investment in the recovery state, including reduced cytosolic folding stress and selective induction of jasmonic acid– and salicylic acid–associated signaling networks. Genetic analyses establish that REC1 and REC2 are required for full *CLPC2* induction and phenotypic recovery. Together, our findings uncover a latent inter-organelle compensatory mechanism in which mitochondrial perturbation reprograms nuclear gene expression to restore chloroplast proteostasis when ClpC1 function is compromised.
