## Supplemental Table 3 for "Loss of FRIENDLY MITOCHONDRIA (FMT) Restores Chloroplast Proteostasis via Inter-organelle Compensation"

### Sheet: Sheet1
Supplemental Table 3. 99 Genes reported to be involved in mitochondrial or chloroplast dysfunction, stress response, retrograde signaling, biogenesis or proteostasis; these were collected from numerous published reviews (42, 47, 53-55). Differential RNA-seq expression for 48 of these genes is represented in the cladogram as depicted in Fig. 4B and included in Supplementary Data Set 1B.
In cladogram (Fig. 4B and Suppl. Data Set 1B).	Accession	gene	PPDB Annotation	gene symbol	PPDB Curated Loc.	TargetP	TFs	PPDB MapManBin #	PPDB MapManBin name
yes	AT1G10522.1	AT1G10522	plastid redox insensitive 2 (PRIN2)	PRIN2	plastid nucleoid	C		27.3	RNA.regulation of transcription
yes	AT1G20350.1	AT1G20350	TIM17-1	TIM17-1	mitochondria	_		29.3.2	protein.targeting.mitochondria
yes	AT1G24090.1	AT1G24090	RNAse H1C (RNH1C)	RNH1C	plastid	C		27.1.19	RNA.processing.ribonucleases
yes	AT1G24807.1	AT1G24807	anthranilate synthase beta subunit (larger family)	n/a		_		13.1.6.5.1	amino acid metabolism.synthesis.aromatic aa.tryptophan.anthranilate synthase
yes	AT1G25440.1	At1g25440	B-Box transcription factor 15 (BBX15)	BBX15		C	x	27.3.7	RNA.regulation of transcription.C2C2(Zn) CO-like, Constans-like zinc finger family
yes	AT1G32350.1	AT1G32350	mitochondrial alternative oxidase 1D (AOX1D)	AOX1d	mitochondria	M		9.4	mitochondrial electron transport / ATP synthesis.alternative oxidase
yes	AT1G32870.1	AT1G32870	NAC domain protein 13 (ANAC013)	ANAC013		_	x	27.3.27; 33.99	RNA.regulation of transcription.NAC domain transcription factor family; development.unspecified
yes	AT1G49010.1	At1g49010	Duplicated homeodomain-like protein (MYBS1)	MYBS1		_	x	27.3.26	RNA.regulation of transcription.MYB-related transcription factor family
yes	AT1G63840.1	AT1G63840	RING/U-box protein	n/a		S		29.5.11.4.2	protein.degradation.ubiquitin.E3.RING
yes	AT1G68840.1	AT1G68840	related to ABI3/VP1 2 (RAV2)	RAV2		C	x	27.3.3	RNA.regulation of transcription.AP2/EREBP, APETALA2/Ethylene-responsive element binding protein family
yes	AT1G73870.1	At1g73870	B-Box transcription factor 16 (BBX16)	BBX16		_	x	27.3.7	RNA.regulation of transcription.C2C2(Zn) CO-like, Constans-like zinc finger family
yes	AT1G80840.1	AT1G80840	WRKY DNA-binding protein 40 (WRKY40)	WRKY40		_	x	27.3.32	RNA.regulation of transcription.WRKY domain transcription factor family
yes	AT2G20570.1	AT2G20570	GOLDEN2-LIKE 1 transcription factor (GLK1)	GLK1		_	x	27.3.20	RNA.regulation of transcription.G2-like transcription factor family, GARP
yes	AT2G21640.1	AT2G21640	marker for oxidative stress response (UPOX)	UPOX		_		35.2	not assigned.unknown
yes	AT2G22500.1	AT2G22500	dicarboxylate carrier (DIC1)	DIC1	mitochondria	_		34.9	transport.metabolite transporters at the mitochondrial membrane
yes	AT2G23320.1	AT2G23320	WRKY DNA-binding protein 15 (WRKY15)	WRKY15		_	x	27.3.32	RNA.regulation of transcription.WRKY domain transcription factor family
yes	AT2G25200.1	AT2G25200	Plant protein of unknown function (DUF863)	n/a		C		35.2	not assigned.unknown
yes	AT2G26150.1	AT2G26150	Heat Shock Transcription Factor A2 (HSFA2)	HSFA2		_	x	20.2.1	stress.abiotic.heat
yes	AT2G29990.1	AT2G29990	NDA2 (ALTERNATIVE NAD(P)H DEHYDROGENASE 2) - dual targeted mit&perox	NDA2	mitochondria; peroxisome	M		9.2.1	mitochondrial electron transport / ATP synthesis.NADH-DH_type II.internal matrix
yes	AT2G41730.1	AT2G41730	hydrogen peroxide sensor (calcium-binding) (HRG1)	HRG1		M		35.2	not assigned.unknown
yes	AT3G17640.1	AT3G17640	Leucine-rich repeat (LRR) protein 9	EXLRR9		S		35.1	not assigned.no ontology
yes	AT3G21150.1	At3g21150	B-Box transcription factor 32 (BBX32)	BBX32		_	x	27.3.7	RNA.regulation of transcription.C2C2(Zn) CO-like, Constans-like zinc finger family
yes	AT3G22370.1	AT3G22370	mitochondrial alternative oxidase 1a (AOX1A)	AOX1a	mitochondria	M		9.4	mitochondrial electron transport / ATP synthesis.alternative oxidase
yes	AT3G45640.1	AT3G45640	mitogen-activated protein kinase 3 (MPK3)	MPK3		_		30.6	signalling.MAP kinases
yes	AT3G48850.1	AT3G48850	mitochondrial phosphate transporter (PHT3;2 or MPT2)	PHT3;2 or MPT2		C		34.9	transport.metabolite transporters at the mitochondrial membrane
yes	AT3G50930.1	AT3G50930	AAA domain protein (OM66 or BCS1)	OM66/BCS1		_		26.55*	AAA domain
yes	AT3G55240.1	At3g55240	BRZ insensitive plage green 4 (BPG4) or RPGE2	BPG4 or RPGE2		S	x interactor	35.2	not assigned.unknown
yes	AT3G59820.1	AT3G59820	LEUCINE ZIPPER-EF-HAND-CONTAINING TRANSMEMBRANE PROTEIN 1 (LETM1)	LETM1	mitochondria	M		30.3	signalling.calcium
yes	AT4G01700.1	AT4G01700	Chitinase protein	n/a		S		20.1	stress.biotic
yes	AT4G05020.1	AT4G05020	NDB2 (NAD(P)H DEHYDROGENASE B2); disulfide oxidoreductase	NDB2	mitochondria	_		9.2.2	mitochondrial electron transport / ATP synthesis.NADH-DH_type II.external
yes	AT4G15690.1	AT4G15690	Glutaredoxin (GRXS8 or ROXY12)	GRXS8 or ROXY12		S		21.4	redox.glutaredoxins
yes	AT4G17340.1	AT4G17340	tonoplast intrinsic protein 2;2 (TIP2;2)	TIP2;2	vacuole-tonoplast	S		34.19.2	transport.Major Intrinsic Proteins.TIP
yes	AT4G24570.1	AT4G24570	dicarboxylate carrier 2 (DIC2)	DIC2		_		34.9	transport.metabolite transporters at the mitochondrial membrane
yes	AT4G26150.1	At4g26150	cytokinin responsive GATA 1 (CGA1)	CGA1		_	x	27.3.9	RNA.regulation of transcription.C2C2(Zn) GATA transcription factor family
yes	AT4G27940.1	AT4G27940	manganese tracking factor for mitochondrial SOD2 (MTM1)	MTM1		_		34.9	transport.metabolite transporters at the mitochondrial membrane
yes	AT4G36580.1	AT4G36580	AAA-type ATPase domain protein 3B2 (AD3B2). Possibly involved in mito nucleoids	AD3B2	mitochondria	C		26.55*	AAA domain
yes	AT4G36730.1	At4g36730	GBF1 G-box binding factor 1 (GBF1)	GBF1		_	x	27.3.35	RNA.regulation of transcription.bZIP transcription factor family
yes	AT4G37370.1	AT4G37370	cytochrome P450 (CYP81D8)	CYP81D8		S		26.1	misc.cytochrome P450
yes	AT5G08520.1	At5g08520	Duplicated homeodomain-like protein (MYBS2)	MYBS2		_	x	27.3.26	RNA.regulation of transcription.MYB-related transcription factor family
yes	AT5G09590.1	AT5G09590	mitochondrial HSP70 (mtHSCA2 or HSC70-5)	mtHSCA2 or HSC70-5	mitochondria	M		29.8.1*	protein assembly and cofactor ligation.Fe-S assembly
yes	AT5G16200.1	AT5G16200	50S ribosomal protein-like protein	n/a		C		29.2.1.1.3.2.99	protein.synthesis.ribosomal protein.prokaryotic.unknown organellar.50S subunit.unknown
yes	AT5G25450.1	AT5G25450	Cytochrome bd ubiquinol oxidase, 14kDa subunit	n/a		M		9.5	mitochondrial electron transport / ATP synthesis.cytochrome c reductase
yes	AT5G38710.1	AT5G38710	Methylenetetrahydrofolate reductase protein	n/a		M		13.2.2.2	amino acid metabolism.degradation.glutamate family.proline
yes	AT5G40690.1	AT5G40690	histone-lysine N-methyltransferase trithorax-like protein	n/a		M		35.2	not assigned.unknown
yes	AT5G51440.1	AT5G51440	small heat shock protein sHSP 23.5 - Class MI	n/a	mitochondria	M		20.2.1	stress.abiotic.heat
yes	AT5G55200.1	AT5G55200	mitochondrial GRPE1 co-chaperone (MGE1)	MGE1	mitochondria	M		29.6	protein.folding
yes	AT5G56860.1	At5g56860	nitrate inducible carbon metabolism involved (GNC)	GNC		_	x	27.3.9	RNA.regulation of transcription.C2C2(Zn) GATA transcription factor family
yes	AT5G59220.1	AT5G59220	highly ABA-induced PP2C gene 1 (HAI1)	HAI1		C		29.4.5	protein.postranslational modification.phosphatase
	AT1G14410.1	AT1G14410	DNA-binding protein (pTAC1, WHIRLY1 or WHY1)	pTAC1, WHIRLY1 or WHY1	plastid stroma	C	x	27.3.67	RNA.regulation of transcription.putative transcription regulator
	AT1G19350.1	At1g19350	BRI1-EMS-SUPPRESSOR 1 (BES1) also BZR2 (BRASSINAZOLE-RESISTANT 2)	BES1 or BZR2		C		17.3.2.2	hormone metabolism.brassinosteroid.signal transduction.BZR
	AT1G21400.1	AT1G21400	Branched chain alpha-keto acid dehydrogenase E1 alpha (E1A1)	E1A1		M		13.2.4.1	amino acid metabolism.degradation.branched-chain group.shared
	AT1G27510.1	AT1G27510	Executer 2 (EXE2)	EX2	thylakoid	C		30.15*	signalling.ROS
	AT1G32150.1	At1g32150	basic region/leucine zipper transcription factor 16 (bZIP16)	bZIP68		C	x	27.3.35	RNA.regulation of transcription.bZIP transcription factor family
	AT1G32230.1	AT1G32230	(ADP-ribosyl)transferase domain-containing subfamily (RCD1 or RIMB1)	RCD1 or RIMB1		_		35.1	not assigned.no ontology
	AT1G34190.1	AT1G34190	NAC domain containing protein 17 (retrograde signalling mitochondria) (ANAC017)	ANAC017		_		33.99	development.unspecified
	AT1G68520.1	At1g68520	B-Box transcription factor 14 (BBX14)	BBX14		M	x	27.3.7	RNA.regulation of transcription.C2C2(Zn) CO-like, Constans-like zinc finger family
	AT1G68830.1	AT1G68830	STN7 kinase state transition thylakoid	STN7	thylakoid-integral	C		1.1.30	PS.lightreaction.state transition
	AT1G75080.1	At1g75080	Brassinosteroid signalling positive regulator (BZR1)	BZR1		C		17.3.2.2	hormone metabolism.brassinosteroid.signal transduction.BZR
	AT1G75660.1	AT1G75660	5'-3' exoribonuclease 3 (XRN3)	XRN3		S		27.1.19	RNA.processing.ribonucleases
	AT2G23140.1	AT2G23140	PUB4 - E3-ligase (also involved in chloroplast degradation; Woodson et al 2015 Science)	PUB4		_		29.5.11.4.2	protein.degradation.ubiquitin.E3.RING
	AT2G25000.1	AT2G25000	WRKY DNA-binding protein 60 (WRKY60)	WRKY60		_	x	27.3.32	RNA.regulation of transcription.WRKY domain transcription factor family
	AT2G25140.1	AT2G25140	ClpB4 unfoldase	CLPB4	mitochondria	M		29.6	protein.folding
	AT2G31360.1	AT2G31360	16:0delta9 desaturase 2 (ADS2)	ADS2		_		11.2.1	lipid metabolism.FA desaturation.desaturase
	AT2G31400.1	AT2G31400	GUN1 - PPR protein involved in plastid-nuclear signaling	GUN1	plastid	C		30.50*	signalling.plastid
	AT2G35470.1	AT2G35470	ribosome maturation factor	n/a		_		35.2	not assigned.unknown
	AT2G35530.1	At2g35530	basic region/leucine zipper transcription factor 68 (bZIP68)	bZIP16		C	x	27.3.35	RNA.regulation of transcription.bZIP transcription factor family
	AT2G40220.1	AT2G40220	ABI4- ABA insensitive 4	ABI4	nucleus	_		27.3	RNA.regulation of transcription
	AT2G40860.1	AT2G40860	protein phosphatase 2C - Vitamin deficient 3 (VTC3)	VTC3		_		29.4.5	protein.postranslational modification.phosphatase
	AT2G41380.1	AT2G41380	methyltransferase	n/a		_		33.99	development.unspecified
	AT2G43790.1	AT2G43790	MAP kinase 6 (MPK6)	MPK6		_		30.6	signalling.MAP kinases
	AT2G46270.1	At2g46270	GBF1 G-box binding factor 3 (GBF3)	GBF3		_	x	27.3.35	RNA.regulation of transcription.bZIP transcription factor family
	AT3G01090.1	AT3G01090	SNF1 kinase homolog 10 (KIN10)	KIN10		_		29.4.1	protein.postranslational modification.kinase
	AT3G01400.1	AT3G01400	ARM repeat	n/a		_		35.1.3	not assigned.no ontology.armadillo/beta-catenin repeat family protein
	AT3G14110.1	AT3G14110	Flu gene - TPR motif, regulation tetrapyrole biosynthesis	FLU	envelope-inner; thylakoid	C		19.4	tetrapyrrole synthesis.regulation
	AT3G25250.1	AT3G25250	AGC2 tyrosine KINASE 1 or OXIDATIVE SIGNAL-INDUCIBLE1 (OXI-1)	OXI1		_		29.4	protein.postranslational modification
	AT3G59420.1	AT3G59420	receptor protein kinase, putative (ACR4)	ACR4	plasma membrane	S		30.2.26	signalling.receptor kinases.crinkly like
	AT3G61860.1	AT3G61860	ARGININE/SERINE-RICH SPLICING FACTOR 31 (RS31)	RS31		_		27.1.1	RNA.processing.splicing
	AT4G01120.1	At4g01120	GBF1 G-box binding factor 2 (GBF2)	GBF2		_	x	27.3.35	RNA.regulation of transcription.bZIP transcription factor family
	AT4G04340.1	AT4G04340	hyperosmolality gated calcium channel (OSCA1)	OSCA1	plasma membrane	S		20.2.3	stress.abiotic.drought/salt
	AT4G25200.1	AT4G25200	small heat shock protein SHSP 23.6 - Class MI	HSP23.6	mitochondria	M		20.2.1	stress.abiotic.heat
	AT4G28390.1	AT4G28390	mitochondrial ADP,ATP carrier protein (AAC3)	AAC3	mitochondria	_		34.9	transport.metabolite transporters at the mitochondrial membrane
	AT4G30470.1	AT4G30470	NAD(P)-binding Rossmann-fold superfamily protein	n/a		_		16.2.1.7	secondary metabolism.phenylpropanoids.lignin biosynthesis.CCR1
	AT4G30490.1	AT4G30490	calmodulin-binding AAA-ATPase - dual targeting plastid & mitochondria	n/a	mitochondria; plastid	M		30.3	signalling.calcium
	AT4G33630.1	AT4G33630	Executer 1 (EXE1)	EX1	thylakoid	C		30.15*	signalling.ROS
	AT5G02580.1	At5g02580	BPG4 homologous gene2 (BGH2)	BGH2		_		35.2	misc.protease inhibitor/seed storage/lipid transfer protein (LTP) family protein
	AT5G07690.1	AT5G07690	myb domain protein 29 (MYB29)	MYB29		_	x	27.3.25	RNA.regulation of transcription.MYB domain transcription factor family
	AT5G11260.1	At5g11260	HY5 transcription factor	HY5		C	x	27.3.35	RNA.regulation of transcription.bZIP transcription factor family
	AT5G13610.1	AT5G13610	RETARDED ROOT GROWTH-LIKE (RRL) ABI4-mediated mitochondrial retrograde signalling	RRL		M		35.2	not assigned.unknown
	AT5G34780.1	AT5G34780	Thiamin diphosphate-binding fold (THDP-binding) superfamily protein	n/a		S		8.1.5	TCA / org. transformation.TCA.2-oxoglutarate dehydrogenase
	AT5G35210.1	AT5G35210	PHD finger transcription factor (PTM)	PTM	envelope-outer; nucleus	_	x	27.3.67	RNA.regulation of transcription.putative transcription regulator
	AT5G42540.1	AT5G42540	exoribonuclease 2 (XRN2)	XRN2		_		27.1.19	RNA.processing.ribonucleases
	AT5G44190.1	AT5G44190	GOLDEN2-LIKE2 transcription factor (GLK2)	GLK2		_	x	27.3.20	RNA.regulation of transcription.G2-like transcription factor family, GARP
	AT5G47940.1	AT5G47940	40S ribosomal protein S27	n/a		_		35.2	not assigned.unknown
	AT5G52010.1	At5g52010	C2H2-like zinc finger protein (BAI1)	BAI1		C	x	27.3.11	RNA.regulation of transcription.C2H2 zinc finger family
	AT5G54130.2	AT5G54130	Calcium-binding endonuclease/exonuclease/phosphatase family	n/a		_		30.3	signalling.calcium
	AT5G57180.1	At5g57180	CIA2 transcription factor (CIA2)	CIA2		C	x	27.3.34	RNA.regulation of transcription.Orphan family
	AT5G61810.1	AT5G61810	ATP-Mg/Pi transporter (APC1)	APC1	mitochondria	_		34.9	transport.metabolite transporters at the mitochondrial membrane
	AT5G62900.1	AT5G62900	basic-leucine zipper transcription factor K (PADRE23)	PADRE23		_	x	27.3.35	RNA.regulation of transcription.bZIP transcription factor family
	AT5G63610.1	AT5G63610	cyclin-dependent kinase E;1 (CDKE1)	CDKE1		_		29.4	protein.postranslational modification
